# A tractable bottom-up model of the yeast polarity genotype-phenotype map for evolutionary relevant predictions

**DOI:** 10.1101/2020.11.09.374363

**Authors:** Werner Karl-Gustav Daalman, Els Sweep, Liedewij Laan

## Abstract

Accurate phenotype prediction based on genetic information has numerous societal applications, such as crop design or cellular factories. Epistasis, when biological components interact, complicates modelling phenotypes from genotypes. Here we show an approach to mitigate this complication for polarity establishment in budding yeast, where mechanistic information is abundant. We coarse-grain molecular interactions into a so-called mesotype, which we combine with gene expression noise into a physical cell cycle model. Firstly, we show with computer simulations that the mesotype allows validation of the most current biochemical polarity models by quantitatively matching doubling times. Secondly, the mesotype elucidates epistasis emergence as exemplified by evaluating the predicted mutational effect of key polarity protein Bem1p when combined with known interactors or under different growth conditions. This example also illustrates how unlikely evolutionary trajectories can become more accessible. The tractability of our biophysically justifiable approach inspires a road-map towards bottom-up phenotype modelling beyond statistical inferences.
