## Supplementary material for "A tractable bottom-up model of the yeast polarity genotype-phenotype map for evolutionary relevant predictions": Tables and code: Table S5.xlsx

### Sheet: Growth assay data (with fits)
RWS1421
Medium: CSM -MET + 2% dextrose
Time [min]	OD600	Fit	Time [min]	OD600	Fit	Time [min]	OD600	Fit
0	0.083	#N/A	0	0.0821	#N/A	0	0.0829	#N/A
12.33	0.083	#N/A	12.33	0.0821	#N/A	12.33	0.0832	#N/A
24.6617	0.0834	#N/A	24.6617	0.0824	#N/A	24.6617	0.0837	#N/A
36.9917	0.0833	#N/A	36.9917	0.0828	#N/A	36.9917	0.0838	#N/A
49.3233	0.0832	#N/A	49.3233	0.083	#N/A	49.3233	0.0841	#N/A
61.6533	0.0833	#N/A	61.6533	0.0831	#N/A	61.6533	0.0844	#N/A
73.9833	0.0835	#N/A	73.9833	0.0835	#N/A	73.9833	0.0846	#N/A
86.315	0.0836	#N/A	86.315	0.0837	#N/A	86.315	0.0849	#N/A
98.645	0.0843	#N/A	98.645	0.084	#N/A	98.645	0.0852	#N/A
110.977	0.0844	#N/A	110.977	0.0845	#N/A	110.977	0.0857	#N/A
123.307	0.0842	#N/A	123.307	0.0849	#N/A	123.307	0.0861	#N/A
135.637	0.0845	#N/A	135.637	0.0855	#N/A	135.637	0.0865	#N/A
147.967	0.0848	#N/A	147.967	0.0861	#N/A	147.967	0.0871	#N/A
160.298	0.085	#N/A	160.298	0.0866	#N/A	160.298	0.0878	#N/A
172.628	0.0856	#N/A	172.628	0.087	#N/A	172.628	0.0882	#N/A
184.96	0.0856	#N/A	184.96	0.0881	#N/A	184.96	0.0893	#N/A
197.29	0.0861	#N/A	197.29	0.0889	#N/A	197.29	0.0897	#N/A
209.62	0.086	#N/A	209.62	0.0901	#N/A	209.62	0.0912	#N/A
221.952	0.0862	#N/A	221.952	0.0918	#N/A	221.952	0.0933	#N/A
234.282	0.0885	#N/A	234.282	0.095	#N/A	234.282	0.0947	#N/A
246.613	0.0874	#N/A	246.613	0.0949	#N/A	246.613	0.0939	#N/A
258.943	0.0875	#N/A	258.943	0.0956	#N/A	258.943	0.0943	#N/A
271.275	0.087	#N/A	271.275	0.0971	#N/A	271.275	0.0972	#N/A
283.605	0.0899	#N/A	283.605	0.099	#N/A	283.605	0.0986	#N/A
295.937	0.0881	#N/A	295.937	0.1005	#N/A	295.937	0.0986	#N/A
308.267	0.0942	#N/A	308.267	0.0968	#N/A	308.267	0.0977	#N/A
320.597	0.093	#N/A	320.597	0.107	#N/A	320.597	0.1074	#N/A
332.928	0.0917	#N/A	332.928	0.1085	#N/A	332.928	0.1118	#N/A
345.258	0.0896	#N/A	345.258	0.1093	#N/A	345.258	0.1135	#N/A
357.59	0.0944	#N/A	357.59	0.1044	#N/A	357.59	0.1043	#N/A
369.922	0.0959	#N/A	369.922	0.1034	#N/A	369.922	0.1042	#N/A
382.252	0.0937	#N/A	382.252	0.1043	#N/A	382.252	0.1053	#N/A
394.588	0.0932	#N/A	394.588	0.1057	#N/A	394.588	0.1061	#N/A
406.918	0.0961	#N/A	406.918	0.1092	#N/A	406.918	0.1081	#N/A
419.25	0.0961	#N/A	419.25	0.1089	#N/A	419.25	0.1094	#N/A
431.58	0.1015	#N/A	431.58	0.1103	#N/A	431.58	0.1113	#N/A
443.91	0.102	#N/A	443.91	0.1134	#N/A	443.91	0.1133	#N/A
456.242	0.0969	#N/A	456.242	0.1192	#N/A	456.242	0.119	#N/A
468.573	0.0988	#N/A	468.573	0.1193	#N/A	468.573	0.1216	#N/A
480.903	0.0998	#N/A	480.903	0.1223	#N/A	480.903	0.1227	#N/A
493.233	0.1021	#N/A	493.233	0.1252	#N/A	493.233	0.1265	#N/A
505.565	0.1023	#N/A	505.565	0.1289	#N/A	505.565	0.1295	#N/A
517.895	0.1026	#N/A	517.895	0.1331	#N/A	517.895	0.1336	#N/A
530.225	0.1042	#N/A	530.225	0.1371	#N/A	530.225	0.1376	#N/A
542.557	0.1046	#N/A	542.557	0.1409	#N/A	542.557	0.1422	#N/A
554.887	0.1077	#N/A	554.887	0.1451	#N/A	554.887	0.1457	#N/A
567.217	0.1083	#N/A	567.217	0.1521	#N/A	567.217	0.152	#N/A
579.548	0.1114	#N/A	579.548	0.1575	0.173193	579.548	0.1584	0.173845
591.878	0.1124	0.112517	591.878	0.1661	0.177141	591.878	0.1662	0.177786
604.21	0.1148	0.114499	604.21	0.1722	0.181263	604.21	0.1722	0.1819
616.54	0.1168	0.116616	616.54	0.1775	0.185566	616.54	0.1776	0.186195
628.87	0.1183	0.118877	628.87	0.1876	0.190056	628.87	0.187	0.190679
641.202	0.1211	0.121294	641.202	0.1957	0.194745	641.202	0.1944	0.19536
653.532	0.1238	0.123875	653.532	0.2004	0.199638	653.532	0.2005	0.200247
665.863	0.1272	0.126632	665.863	0.2122	0.204746	665.863	0.2114	0.20535
678.193	0.129	0.129578	678.193	0.2195	0.210078	678.193	0.2175	0.210676
690.523	0.1331	0.132725	690.523	0.2275	0.215643	690.523	0.2287	0.216236
702.855	0.1353	0.136087	702.855	0.2345	0.221453	702.855	0.2362	0.222042
715.185	0.1401	0.139678	715.185	0.2394	0.227517	715.185	0.2421	0.228103
727.517	0.1436	0.143515	727.517	0.244	0.233848	727.517	0.2472	0.234431
739.847	0.147	0.147613	739.847	0.2497	0.240455	739.847	0.252	0.241036
752.178	0.1538	0.151992	752.178	0.2528	0.247353	752.178	0.2546	0.247933
764.508	0.1562	0.15667	764.508	0.2548	0.254552	764.508	0.2599	0.255132
776.838	0.1626	0.161667	776.838	0.2577	0.262067	776.838	0.2639	0.262648
789.17	0.1678	0.167005	789.17	0.262	0.269912	789.17	0.265	0.270495
801.5	0.1717	0.172708	801.5	0.2726	0.278101	801.5	0.2689	0.278686
813.832	0.1772	0.178801	813.832	0.2764	0.286649	813.832	0.272	0.287239
826.162	0.1852	0.185309	826.162	0.2824	0.295571	826.162	0.2774	0.296167
838.493	0.1929	0.192263	838.493	0.2864	#N/A	838.493	0.2821	#N/A
850.823	0.199	#N/A	850.823	0.2913	#N/A	850.823	0.2896	#N/A
863.155	0.2046	#N/A	863.155	0.2954	#N/A	863.155	0.2936	#N/A
875.485	0.2122	#N/A	875.485	0.3002	#N/A	875.485	0.2948	#N/A
887.817	0.2192	#N/A	887.817	0.3051	#N/A	887.817	0.3002	#N/A
900.147	0.2278	#N/A	900.147	0.3098	#N/A	900.147	0.3057	#N/A
912.477	0.2335	#N/A	912.477	0.3125	#N/A	912.477	0.3087	#N/A
924.808	0.2411	#N/A	924.808	0.3165	#N/A	924.808	0.3128	#N/A
937.138	0.2467	#N/A	937.138	0.3199	#N/A	937.138	0.3138	#N/A
949.47	0.2521	#N/A	949.47	0.3211	#N/A	949.47	0.3172	#N/A
961.8	0.2591	#N/A	961.8	0.3228	#N/A	961.8	0.3229	#N/A
974.13	0.2653	#N/A	974.13	0.3302	#N/A	974.13	0.3273	#N/A
986.462	0.2715	#N/A	986.462	0.3314	#N/A	986.462	0.3276	#N/A
998.792	0.2774	#N/A	998.792	0.3322	#N/A	998.792	0.3317	#N/A
1011.12	0.2826	#N/A	1011.12	0.3363	#N/A	1011.12	0.3337	#N/A
1023.45	0.2883	#N/A	1023.45	0.3398	#N/A	1023.45	0.3386	#N/A
1035.78	0.2929	#N/A	1035.78	0.3415	#N/A	1035.78	0.3402	#N/A
1048.11	0.2985	#N/A	1048.11	0.3458	#N/A	1048.11	0.3451	#N/A
1060.44	0.3036	#N/A	1060.44	0.3493	#N/A	1060.44	0.347	#N/A
1072.78	0.3079	#N/A	1072.78	0.352	#N/A	1072.78	0.3519	#N/A
1085.11	0.313	#N/A	1085.11	0.3498	#N/A	1085.11	0.3511	#N/A
1097.44	0.3176	#N/A	1097.44	0.3543	#N/A	1097.44	0.3539	#N/A
1109.77	0.3217	#N/A	1109.77	0.3548	#N/A	1109.77	0.3574	#N/A
1122.1	0.3254	#N/A	1122.1	0.358	#N/A	1122.1	0.3594	#N/A
1134.43	0.3295	#N/A	1134.43	0.3593	#N/A	1134.43	0.3628	#N/A
1146.76	0.3318	#N/A	1146.76	0.3616	#N/A	1146.76	0.3643	#N/A
1159.09	0.3349	#N/A	1159.09	0.3648	#N/A	1159.09	0.3644	#N/A
1171.42	0.3387	#N/A	1171.42	0.3684	#N/A	1171.42	0.3689	#N/A
1183.75	0.339	#N/A	1183.75	0.3714	#N/A	1183.75	0.3715	#N/A
1196.08	0.3417	#N/A	1196.08	0.3743	#N/A	1196.08	0.3716	#N/A
1208.41	0.3445	#N/A	1208.41	0.3741	#N/A	1208.41	0.3706	#N/A
1220.74	0.3503	#N/A	1220.74	0.3767	#N/A	1220.74	0.3766	#N/A
1233.08	0.3539	#N/A	1233.08	0.3758	#N/A	1233.08	0.3773	#N/A
1245.4	0.3582	#N/A	1245.4	0.3792	#N/A	1245.4	0.3786	#N/A
1257.73	0.3613	#N/A	1257.73	0.3796	#N/A	1257.73	0.3812	#N/A
1270.07	0.3623	#N/A	1270.07	0.3832	#N/A	1270.07	0.3845	#N/A
1282.4	0.3661	#N/A	1282.4	0.3861	#N/A	1282.4	0.3825	#N/A
1294.73	0.3675	#N/A	1294.73	0.3831	#N/A	1294.73	0.3863	#N/A
1307.06	0.3697	#N/A	1307.06	0.3881	#N/A	1307.06	0.3876	#N/A
1319.39	0.3717	#N/A	1319.39	0.3886	#N/A	1319.39	0.3878	#N/A
1331.72	0.3768	#N/A	1331.72	0.3913	#N/A	1331.72	0.388	#N/A
1344.05	0.3756	#N/A	1344.05	0.3928	#N/A	1344.05	0.3918	#N/A
1356.38	0.3759	#N/A	1356.38	0.3911	#N/A	1356.38	0.392	#N/A
1368.72	0.3819	#N/A	1368.72	0.394	#N/A	1368.72	0.3945	#N/A
1381.05	0.3819	#N/A	1381.05	0.3951	#N/A	1381.05	0.3883	#N/A
1393.38	0.3782	#N/A	1393.38	0.3969	#N/A	1393.38	0.3986	#N/A
1405.71	0.3848	#N/A	1405.71	0.3959	#N/A	1405.71	0.3919	#N/A
1418.04	0.3815	#N/A	1418.04	0.3912	#N/A	1418.04	0.3974	#N/A
1430.37	0.381	#N/A	1430.37	0.3955	#N/A	1430.37	0.3967	#N/A
