## Supplementary material for "A tractable bottom-up model of the yeast polarity genotype-phenotype map for evolutionary relevant predictions": Tables and code: Table S8.xlsx

### Sheet: Blad1
Oligonucleotides used in this study
ATTACAGCTATGCTGACAAATGACTCTTG										olic24
GCTGTGGTATGGTGCACTCTCCTTGATTGTTTTGTCCGATTTTCTTGTTTTTCTTG										olic15
CTGTATTATAAGTAAATGCATGTATACTAAACTCACGATATACCTATTTTTTAGGCTTTGTTATGATTACATC										olic18
GCTATCCTCGGTTCTGCATTGAGC										olic26
GATGTAATCATAACAAAGCCTAAAAAATAGGTATATCCTTGATTGTTTTGTCCGATTTTCTTGTTTTTCTTG										olic20
CAAGAAAAACAAGAAAATCGGACAAAACAATCAAGGATATACCTATTTTTTAGGCTTTGTTATGATTACATC										olic21
AATTATCCTGGGCACGAG										Seq4_Fwd, to PCR HO-osTir1-KANMX4-HO				Papagiannakis, A., Niebel, B., Wit, E.C., and Heinemann, M. (2017). Autonomous Metabolic Oscillations Robustly Gate the Early and Late Cell Cycle. Molecular Cell 65, 285–295.
ACTGTAAGATTCCGCCAC										Seq4_Rev, to PCR HO-osTir1-KANMX4-HO				Papagiannakis, A., Niebel, B., Wit, E.C., and Heinemann, M. (2017). Autonomous Metabolic Oscillations Robustly Gate the Early and Late Cell Cycle. Molecular Cell 65, 285–295.
GGGCCAAAACGGTTCTAATACTATAGAAGATATCAACAACCTAGTGAATCTTCCCGATTATATATCTCGCTC										Bem1 homology region 1 forward
CTCCTCGCCCTTGCTCACCATGCTTCCTCCGCCACCGAGTCTAAT										Bem1 homology region 2 reverse
CATATGTGTCAAAGGATAATGTGGCTCCCTGGGGACAAGGCAAGCTCAGTGT										pG23A forward
GAGCGAGATATATAATCGGGAAGATTCACTAGGTTGTTGATATCTTCTATAGTATTAGAACCGTTTTGGCCC										pG23A backbone reverse
ATTAGACTCGGTGGCGGAGGAAGCATGGTGAGCAAGGGCGAGGAG										Linker-mCherry forward
CCGGTCTCCCTATAGTGAGTCGTATTGTCGACGTACGCTGAGCTGG										Linker mCherry reverse
CCAGCTCAGCGTACGTCGACAATACGACTCACTATAGGGAGACCGG										HPHMX6 forward
GTAAAGAAGAAAAATGCTTCGTCTTCTAACACTAGATCACATACGATTTAGGTGACACTATAGAACGCGG										HPHMX6 reverse
CCGCGTTCTATAGTGTCACCTAAATCGTATGTGATCTAGTGTTAGAAGACGAAGCATTTTTCTTCTTTAC										Bem1 homology region 2 forward
ACACTGAGCTTGCCTTGTCCCCAGGGAGCCACATTATCCTTTGACACATATG										Bem1 homology region 2 reverse
